# Time-resolved single-cell sequencing identifies multiple waves of mRNA decay during mitotic exit

**DOI:** 10.1101/2021.04.17.440266

**Authors:** Lenno Krenning, Stijn Sonneveld, Marvin E. Tanenbaum

**Affiliations:** Oncode Institute, Hubrecht Institute – KNAW and University Medical Center Utrecht, Utrecht, the Netherlands; Division of Cell Biology, Oncode Institute, Netherlands Cancer Institute, Amsterdam, the Netherlands

## Abstract

Accurate control of the cell cycle is critical for development and tissue homeostasis and requires precisely-timed expression of many genes. Cell cycle gene expression is regulated through transcriptional and translational control, as well as through regulated protein degradation. Here, we show that widespread and temporally-controlled mRNA decay acts as an additional mechanism for gene expression regulation during the cell cycle. We find that two waves of mRNA decay occur sequentially during the mitosis-to-G1 phase transition, and identify the deadenylase CNOT1 as a factor that contributes to mRNA decay during this cell cycle transition. Collectively, our data show that, akin to protein degradation, scheduled mRNA decay helps to reshape cell cycle gene expression as cells move from mitosis into G1 phase.
