## Supplemental Table 2 for "Time-resolved single-cell sequencing identifies multiple waves of mRNA decay during mitotic exit"

### Sheet: Fig. 2D-F
	# of cells
	Prophase	Prometaphase	Metaphase	Anaphase	Telophase
Experiment 1	21	16	20	15	18
Experiment 2	18	16	20	15	18
Experiment 3	20	27	19	15	23

### Sheet: Fig. 4A
	# of cells
siLUCIFERASE	Pre-Anaphase total	Telophase
Experiment 1	22	21
Experiment 2	34	21
Experiment 3	33	23
	# of cells
siCNOT1	Pre-Anaphase total	Telophase
Experiment 1	15	21
Experiment 2	31	29
Experiment 3	18	12
	# of cells
siDCP2	Pre-Anaphase total	Telophase
Experiment 1	19	18
Experiment 2	23	19
Experiment 3	10	12

### Sheet: Fig. S1A
	# of Mitotic cells fluorescence of both daughters quantified where possible	# of daugher cells included
Experiment 1	15	30
Experiment 2	15	30
Experiment 3	15	30

### Sheet: Fig. S4D
	# of cells
	sgRNA CTRL	sgRNA CNOT1	sgRNA CNOT1
Experiment 1	9	9	8
Experiment 2	8	9	8
Experiment 3	10	9	8
