## Supplemental Table 3 for "Time-resolved single-cell sequencing identifies multiple waves of mRNA decay during mitotic exit"

### Sheet: RT-qPCR primer sequences
Gene	RT-qPCR Forward Primer (5' - 3')	RT-qPCR Reverse Primer (5' - 3')
GAPDH	CACCGTCAAGGCTGAGAACGGG	GGTGAAGACGCCAGTGGACTCC
RPN1	GAGGGCTCTGATCTGTGCGACAG	GCCAGCCACCAGGCGCTCAG
CDK1	CTATCCCTCCTGGTCAGTACATGG	CTCTGGCAAGGCCAAAATCAGCCAG
TOP2A	GTCTCTCAAAAGCCTGATCCTGCC	GTCATCACTCTCCCCCTTGGATTTC
UBE2C	GATGTCAGGACCATTCTGCTCTCC	GCTCCTGGCTGGTGACCTGC
FBXO5	GATCCTAGAAGATGATAAGGGGG	CACCTTGATTGGATAACTTGGTT
FZR1	GCACGCCAACGAGCTGGTGAGC	CAGACACAGACTCCCACTTTACC
ARL6IP1	CTACCTTGTTCCCATTCTAGCGCC	GGCGTTTCCACCAACCCACAGC
CENPA	GCCCTATTGGCCCTACAAGAGGC	GGCTCTGGAGAGTCCCCGG
PSD3	CTTAAAACTGCCGACTGGAGGGTC	CTTCAGTTGCTCCTCCTGAGACAG
UBALD2	CGGCCGACCAGGCGAAGCAG	CAGCGCATCGGGGAAGTTGGG
SRGAP1	GGCAGCCTGACCAACATCAGCCG	GGGGCATGCTTTGCTGTGCTCTG
CNOT1	GTAGTGCCCTTTGTTGCCAAAG	GGAGGTTTCCAGGTTTTAGCTC
DCP2	GACCATTAAGGGACTGGCTTTC	GTGGTTGCCTGTGCTTTACC
CDKN1a	GCACCTCACCTGCTCTGCTGC	CCTCTTGGAGAAGATCAGCCGG

### Sheet: CRISPRi sgRNA sequences
Target	sgRNA sequence (5'-3')
Control (non-targeting)	GCTGCGCTCCGAGCAACCAC
CNOT1 (#1)	GCTCCGGGAAACGCTTCCAG
CNOT1 (#2)	GCGGAGCTCTAGGGAGTGAG
CNOT1 (#3)	GGCGGAGTTAACCGAAGAGG
